# Adaptor protein supersaturation drives innate immune signaling and cell fate

**DOI:** 10.1101/2023.03.20.533581

**Authors:** Alejandro Rodriguez Gama, Tayla Miller, Shriram Venkatesan, Jeffrey J. Lange, Jianzheng Wu, Xiaoqing Song, William D. Bradford, Malcolm Cook, Jay R. Unruh, Randal Halfmann

## Abstract

How minute pathogenic signals trigger decisive immune responses is a fundamental question in biology. Classical signaling often relies on ATP-driven enzymatic cascades, but innate immunity frequently employs death fold domain (DFD) self-assembly. The energetic basis of this assembly is unknown. Here, we show that specific DFDs function as energy reservoirs through metastable supersaturation. Characterizing all 109 human DFDs, we identified sequence-encoded nucleation barriers specifically in the central adaptors of inflammatory signalosomes, allowing them to accumulate far above their saturation concentration while remaining soluble and poised for activation. We demonstrate that the inflammasome adaptor ASC is constitutively supersaturated *in vivo*, retaining energy that powers on-demand cell death. Swapping a non-supersaturable DFD in the apoptosome with a supersaturable one sensitized cells to sublethal stimuli. Mapping all DFD nucleating interactions revealed that supersaturated adaptors are triggered to polymerize specifically by other DFDs in their respective pathways, limiting potentially deleterious crosstalk. Across human cell types, adaptor supersaturation strongly correlates with cell turnover, implicating this thermodynamic principle in the trade-off between immunity and longevity. Profiling homologues from fish and sponge, we find nucleation barriers to be conserved across metazoa. These findings reveal DFD adaptors as biological phase change materials in thermal batteries to power cellular life-or-death decisions on demand.
