## Supplemental Table 2 for "Adaptor protein supersaturation drives innate immune signaling and cell fate"

### Sheet: Table S2
			construct analyzed					DAmFRET results
protein name (alias)	species	uniprot	plasmid	subfamily	beginning-end (mutation)a	term fused	fusion polypeptide sequence	fgate	DAmFRET classification
NACHT domain-containing protein	A. queenslandica	A0A1X7U321	rhx5589	DD	2-168	C-term	MSASNQETMASNQETMASNQGTSGSSLRDPVRNILKEFSLNELDLDKATDDTVFLSLGLNFDYFLGIHLGLSKSDITAIKKDNDSDQDRVIALFWKWQERKGSGATYLLLLKVLIEIENKEAAEKLCQYYRDKHQKSSTKLSAPRFKSQLSHPPPAINPSRSYYRRSASGAEAAAREAAAREAAAREAAARINMSAIKPDMKIKLRMEGNVNGHHFVIDGDGTGKPFEGKQSMDLEVKEGGPLPFAFDILTTAFHYGNRVFAKYPDNIQDYFKQSFPKGYSWERSLTFEDGGICNARNDITMEGDTFYNKVRFYGTNFPANGPVMQKKTLKWEPSTEKMYVRDGVLTGDVEMALLLEGNAHYRCDFRTTYKAKEKGVKLPGAHFVDHCIEILSHDKDYN…	0.958066	continuous (high)
CASP8	A. queenslandica	A0A1X7VAD9	rhx5585	tDED	FL	C-term	MSMNFKRALLRISQEMSSRDLENLKFACRDVIPEARLDFIHSPKDVFQVLEEKGLLATDKLEYLTRQLIDINRRQLLSHFESFGFQIPEQTSSGPSTGIEDQSLNSIDSHFTRCLLALSQKLTAEEVDRLAFAWCGTHISLSPDRIFSAHQLFTLMSRKMILKPDNLQVLYLELSEMGRQDLCKIIEDYYQVIGAGYHGNYPPLNGHNFVPSPSPSSTYGREDSQSGYPYNPSQDHYFPHCTRPTDLTFSSPRTSMSDLTSQISQLHLLPAGSSPQVGGVYNGRDHTVGVVDNVVQAPTQPPGYGEYRPLSAASSSHDGSPNVAVHYNGTGYPQGRHKEDREGHEGFPPQILEEHNPPIHFSGQRGAPPPTADDLNRQNEVQTLQQALQEKNDEVNELR…	0.854825	continuous (low to high)
NACHT domain-containing protein	A. queenslandica	A0A1X7U321	rhx5583	DD	FL	C-term	MSASNQETMASNQETMASNQGTSGSSLRDPVRNILKEFSLNELDLDKATDDTVFLSLGLNFDYFLGIHLGLSKSDITAIKKDNDSDQDRVIALFWKWQERKGSGATYLLLLKVLIEIENKEAAEKLCQYYRDKHQKSSTKLSAPRFKSQLSHPPPAINPSRSYYRRSASDPVDTQKRVRICEKNPSNKAWKIFDRYSDQMVDVLRKDANLCDSMLELLADNFLIGSTEQDVIQQLSNFNIKSKAMMGHVSTFISQARNPIRAFAKFVFLIRDFKNFDKLFDKIKAEASLVAIFIPIRSIKTAKLPSLAANKEFSFKFSDDTTNSDDLILPVKQYSRHLKALYKKEKPDPKWSFTTTPSKVYVDLAVVNKKSCSDSFSKSTIRGTADDIFLHKEPFSLEE…	0.194008	continuous (low to high)
FADD	A. queenslandica	A0A1X7UHE5	rhx4796	DED,DD	FL	C-term	MSESEEEQRRKRLEFRKMLLKVSEGLTSENVADLKHLLRGDIVQSKLEGSSRGIDIFELLIEKNSISSDNIGYLKDCLDFLDRKDLIADLVKPYEERGSITRMTRHKIRDDLDLNTVVLTEIGKEVGKDWKMLARHLSVPEPDIEQINNQYFRDLHEASYQALVRWKDKKGDRATAKVLKRALEDMRLMGVVSKYFDVGAEAAAREAAAREAAAREAAARINMSAIKPDMKIKLRMEGNVNGHHFVIDGDGTGKPFEGKQSMDLEVKEGGPLPFAFDILTTAFHYGNRVFAKYPDNIQDYFKQSFPKGYSWERSLTFEDGGICNARNDITMEGDTFYNKVRFYGTNFPANGPVMQKKTLKWEPSTEKMYVRDGVLTGDVEMALLLEGNAHYRCDFRTTY…	0.929297	discontinuous
FADD	A. queenslandica	A0A1X7UHE5	rhx5670	DED	2-110	C-term	MSESEEEQRRKRLEFRKMLLKVSEGLTSENVADLKHLLRGDIVQSKLEGSSRGIDIFELLIEKNSISSDNIGYLKDCLDFLDRKDLIADLVKPYEERGSITRMTRHKIRDDGAEAAAREAAAREAAAREAAARINMSAIKPDMKIKLRMEGNVNGHHFVIDGDGTGKPFEGKQSMDLEVKEGGPLPFAFDILTTAFHYGNRVFAKYPDNIQDYFKQSFPKGYSWERSLTFEDGGICNARNDITMEGDTFYNKVRFYGTNFPANGPVMQKKTLKWEPSTEKMYVRDGVLTGDVEMALLLEGNAHYRCDFRTTYKAKEKGVKLPGAHFVDHCIEILSHDKDYNKVKLYEHAVAHSGLPDNARR	0.975821	discontinuous
FADD	A. queenslandica	A0A1X7UHE5	rhx5671	DD	102-197	C-term	MSMTRHKIRDDLDLNTVVLTEIGKEVGKDWKMLARHLSVPEPDIEQINNQYFRDLHEASYQALVRWKDKKGDRATAKVLKRALEDMRLMGVVSKYFDVGAEAAAREAAAREAAAREAAARINMSAIKPDMKIKLRMEGNVNGHHFVIDGDGTGKPFEGKQSMDLEVKEGGPLPFAFDILTTAFHYGNRVFAKYPDNIQDYFKQSFPKGYSWERSLTFEDGGICNARNDITMEGDTFYNKVRFYGTNFPANGPVMQKKTLKWEPSTEKMYVRDGVLTGDVEMALLLEGNAHYRCDFRTTYKAKEKGVKLPGAHFVDHCIEILSHDKDYNKVKLYEHAVAHSGLPDNARR	0.814328	discontinuous
CASP8	A. queenslandica	A0A1X7VAD9	rhx5591	tDED	2-233	C-term	MSMNFKRALLRISQEMSSRDLENLKFACRDVIPEARLDFIHSPKDVFQVLEEKGLLATDKLEYLTRQLIDINRRQLLSHFESFGFQIPEQTSSGPSTGIEDQSLNSIDSHFTRCLLALSQKLTAEEVDRLAFAWCGTHISLSPDRIFSAHQLFTLMSRKMILKPDNLQVLYLELSEMGRQDLCKIIEDYYQVIGAGYHGNYPPLNGHNFVPSPSPSSTYGREDSQSGYPYNPSGAEAAAREAAAREAAAREAAARINMSAIKPDMKIKLRMEGNVNGHHFVIDGDGTGKPFEGKQSMDLEVKEGGPLPFAFDILTTAFHYGNRVFAKYPDNIQDYFKQSFPKGYSWERSLTFEDGGICNARNDITMEGDTFYNKVRFYGTNFPANGPVMQKKTLKWEPS…	0.977403	discontinuous
NLRP3	D. rerio	A0A8M6YY09	rhx5582	PYD	FL	C-term	MSDQDSERAQFVDAHWKTLVQRVIMVMAIADELQSDGMLEWEPYCKIKAAVTNQQKMRELYEVLQSGGDQVKSAFYSSLEKHEPYLLGDLGSIKLMGESLADCLNKYKMWIQKEYEYVTEYNSLPGENVLLSERFTQPLIIMRHRVRREREEEMCSVGESFQQLLVSRNNADKDSSILDALFGADSKGISPNSVILQGNSGNGKSFTAQKIMLDWASGKLCKVEFDCLFHLKCKEVNHVSGEQSLTELLSYNSNLTSEQISQILQKSSEKVLILIDGFDELRFSFSDFSDHPKLKHLSEKAPREASLKVLLMGHILSKTSLLVTTRSTATNTLDSLLKHPKRFTEIMGFSEREVKEYFQKFFQDEELFIKAYEYVRSNETLITACSIPVICWIICTVLR…	0.0906815	continuous (low to high)
CASP1	D. rerio	Q9I9L7	rhx5587	PYD	2-112	C-term	MSAKSIKDHLQDALSNIGADNLRRFQSRLGDRKQEPRVRKSTIEKLKDEIDLVDLLVNTFTSDAVSVTVDILRGIKCNAVAEELLENTGQGGVSQPEPPVPEPIPKDPAQLKEGAEAAAREAAAREAAAREAAARINMSAIKPDMKIKLRMEGNVNGHHFVIDGDGTGKPFEGKQSMDLEVKEGGPLPFAFDILTTAFHYGNRVFAKYPDNIQDYFKQSFPKGYSWERSLTFEDGGICNARNDITMEGDTFYNKVRFYGTNFPANGPVMQKKTLKWEPSTEKMYVRDGVLTGDVEMALLLEGNAHYRCDFRTTYKAKEKGVKLPGAHFVDHCIEILSHDKDYNKVKLYEHAVAHSGLPDNARR	0.00667846	continuous (low)
PYCARD (ASC)	D. rerio	Q9I9N6	rhx4009	PYD, CARD	FL	C-term	MSAESFKEHLQEAFEDLGADNLRKFKSKLGDRRQEPRVTKSAIEKLKDEIDLADLMVGVFTSKDAVSVTVEILRAIKCNAVADDLLRNTGQSESKGALSDESKCASSKAVSKVAFSKVNFIDEHWKELIDRVNNVDPILDILRQKKVITNEDYCTIRNKETPQKKMRELLTGPITCAGNKGKEVLYDALRESNKFLMDDLEDAEGAEAAAREAAAREAAAREAAARINMSAIKPDMKIKLRMEGNVNGHHFVIDGDGTGKPFEGKQSMDLEVKEGGPLPFAFDILTTAFHYGNRVFAKYPDNIQDYFKQSFPKGYSWERSLTFEDGGICNARNDITMEGDTFYNKVRFYGTNFPANGPVMQKKTLKWEPSTEKMYVRDGVLTGDVEMALLLEGNAHYRC…	0.519141	discontinuous
PYCARD (ASC)	D. rerio	Q9I9N6	rhx5454	PYD	2-111	C-term	MSAESFKEHLQEAFEDLGADNLRKFKSKLGDRRQEPRVTKSAIEKLKDEIDLADLMVGVFTSKDAVSVTVEILRAIKCNAVADDLLRNTGQSESKGALSDESKCASSKAVSKGAEAAAREAAAREAAAREAAARINMSAIKPDMKIKLRMEGNVNGHHFVIDGDGTGKPFEGKQSMDLEVKEGGPLPFAFDILTTAFHYGNRVFAKYPDNIQDYFKQSFPKGYSWERSLTFEDGGICNARNDITMEGDTFYNKVRFYGTNFPANGPVMQKKTLKWEPSTEKMYVRDGVLTGDVEMALLLEGNAHYRCDFRTTYKAKEKGVKLPGAHFVDHCIEILSHDKDYNKVKLYEHAVAHSGLPDNARR	0.407172	discontinuous
PYCARD (ASC)	D. rerio	Q9I9N6	rhx5586	CARD	92-203	C-term	MSESKGALSDESKCASSKAVSKVAFSKVNFIDEHWKELIDRVNNVDPILDILRQKKVITNEDYCTIRNKETPQKKMRELLTGPITCAGNKGKEVLYDALRESNKFLMDDLEDAEGAEAAAREAAAREAAAREAAARINMSAIKPDMKIKLRMEGNVNGHHFVIDGDGTGKPFEGKQSMDLEVKEGGPLPFAFDILTTAFHYGNRVFAKYPDNIQDYFKQSFPKGYSWERSLTFEDGGICNARNDITMEGDTFYNKVRFYGTNFPANGPVMQKKTLKWEPSTEKMYVRDGVLTGDVEMALLLEGNAHYRCDFRTTYKAKEKGVKLPGAHFVDHCIEILSHDKDYNKVKLYEHAVAHSGLPDNARR	0.594508	discontinuous
NLRP3	D. rerio	A0A8M6YY09	rhx5588	PYD	2-97	C-term	MSDQDSERAQFVDAHWKTLVQRVIMVMAIADELQSDGMLEWEPYCKIKAAVTNQQKMRELYEVLQSGGDQVKSAFYSSLEKHEPYLLGDLGSIKLMGESGAEAAAREAAAREAAAREAAARINMSAIKPDMKIKLRMEGNVNGHHFVIDGDGTGKPFEGKQSMDLEVKEGGPLPFAFDILTTAFHYGNRVFAKYPDNIQDYFKQSFPKGYSWERSLTFEDGGICNARNDITMEGDTFYNKVRFYGTNFPANGPVMQKKTLKWEPSTEKMYVRDGVLTGDVEMALLLEGNAHYRCDFRTTYKAKEKGVKLPGAHFVDHCIEILSHDKDYNKVKLYEHAVAHSGLPDNARR	0.888261	discontinuous
CASP1	D. rerio	Q9I9L7	rhx5581	PYD	FL (C270S)	C-term	MSAKSIKDHLQDALSNIGADNLRRFQSRLGDRKQEPRVRKSTIEKLKDEIDLVDLLVNTFTSDAVSVTVDILRGIKCNAVAEELLENTGQGGVSQPEPPVPEPIPKDPAQLKELKVTPCSQQFKNKILREKGQETYEIKDKSVRKRLALLINNVDFDDKAMKRSGSEKDEENMEKLLKELDYQVVKRPNLSAKEMDEAIRDFAQREEHKYSDSAFVVIMSHGKRDAIMGVHYHRTNNPSDSFPVDNVYRRLNSENCPALRDKPKVILIQASRGGEHGRVWASDGEPDEPIEIEDDDFVHKEKDFISLMSCTPDTKSYRHVQNGTFYVQTLVDVFIKCAHEDHIEELFRKVLRRFEHPNMIGNFKQMACKDRATLPKLFYLFPGLGAEAAAREAAAREAA…	0.234006	discontinuous
CASP2	H. sapiens	P42575	rhx4777	CARD	FL (C320S)	C-term	MSAAPSAGSWSTFQHKELMAADRGRRILGVCGMHPHHQETLKKNRVVLAKQLLLSELLEHLLEKDIITLEMRELIQAKVGSFSQNVELLNLLPKRGPQAFDAFCEALRETKQGHLEDMLLTTLSGLQHVLPPLSCDYDLSLPFPVCESCPLYKKLRLSTDTVEHSLDNKDGPVCLQVKPCTPEFYQTHFQLAYRLQSRPRGLALVLSNVHFTGEKELEFRSGGDVDHSTLVTLFKLLGYDVHVLCDQTAQEMQEKLQNFAQLPAHRVTDSCIVALLSHGVEGAIYGVDGKLLQLQEVFQLFDNANCPSLQNKPKMFFIQASRGDETDRGVDQQDGKNHAGSPGCEESDAGKEKLPKMRLPTRSDMICGYACLKGTAAMRNTKRGSWYIEALAQVFSERA…	0.870715	continuous (high)
RIPK1	H. sapiens	Q13546	rhx3250	RHIM, DD	FL	C-term	MSQPDMSLNVIKMKSSDFLESAELDSGGFGKVSLCFHRTQGLMIMKTVYKGPNCIEHNEALLEEAKMMNRLRHSRVVKLLGVIIEEGKYSLVMEYMEKGNLMHVLKAEMSTPLSVKGRIILEIIEGMCYLHGKGVIHKDLKPENILVDNDFHIKIADLGLASFKMWSKLNNEEHNELREVDGTAKKNGGTLYYMAPEHLNDVNAKPTEKSDVYSFAVVLWAIFANKEPYENAICEQQLIMCIKSGNRPDVDDITEYCPREIISLMKLCWEANPEARPTFPGIEEKFRPFYLSQLEESVEEDVKSLKKEYSNENAVVKRMQSLQLDCVAVPSSRSNSATEQPGSLHSSQGLGMGPVEESWFAPSLEHPQEENEPSLQSKLQDEANYHLYGSRMDRQTKQQ…	0.903831	continuous (high)
EDARADD	H. sapiens	Q8WWZ3	rhx4770	DD	FL	N-term	MSAIKPDMKIKLRMEGNVNGHHFVIDGDGTGKPFEGKQSMDLEVKEGGPLPFAFDILTTAFHYGNRVFAKYPDNIQDYFKQSFPKGYSWERSLTFEDGGICNARNDITMEGDTFYNKVRFYGTNFPANGPVMQKKTLKWEPSTEKMYVRDGVLTGDVEMALLLEGNAHYRCDFRTTYKAKEKGVKLPGAHFVDHCIEILSHDKDYNKVKLYEHAVAHSGLPDNARRGAPEAAAREAAAREAAAREAAARMSGLRTTKQMGRGTKAPGHQEDHMVKEPVEDTDPSTLSFNMSDKYPIQDTELPKAEECDTITLNCPRNSDMKNQGEENGFPDSTGDPLPEISKDNSCKENCTCSSCLLRAPTISDLLNDQDLLDVIRIKLDPCHPTVKNWRNFASKWGMS…	0.886124	continuous (high)
MYD88	H. sapiens	Q99836	rhx1311	DD, TIR	FL	C-term	MSAAGGPGAGSAAPVSSTSSLPLAALNMRVRRRLSLFLNVRTQVAADWTALAEEMDFEYLEIRQLETQADPTGRLLDAWQGRPGASVGRLLELLTKLGRDDVLLELGPSIEEDCQKYILKQQQEEAEKPLQVAAVDSSVPRTAELAGITTLDDPLGHMPERFDAFICYCPSDIQFVQEMIRQLEQTNYRLKLCVSDRDVLPGTCVWSIASELIEKRCRRMVVVVSDDYLQSKECDFQTKFALSLSPGAHQKRLIPIKYKAMKKEFPSILRFITVCDYTNPCTKSWFWTRLAKALSLPGAEAAAREAAAREAAAREAAARINMSAIKPDMKIKLRMEGNVNGHHFVIDGDGTGKPFEGKQSMDLEVKEGGPLPFAFDILTTAFHYGNRVFAKYPDNIQDY…	0.943183	continuous (high)
AIM2	H. sapiens	O14862	rhx4773	PYD	FL	C-term	MSESKYKEILLLTGLDNITDEELDRFKFFLSDEFNIATGKLHTANRIQVATLMIQNAGAVSAVMKTIRIFQKLNYMLLAKRLQEEKEKVDKQYKSVTKPKPLSQAEMSPAASAAIRNDVAKQRAAPKVSPHVKPEQKQMVAQQESIREGFQKRCLPVMVLKAKKPFTFETQEGKQEMFHATVATEKEFFFVKVFNTLLKDKFIPKRIIIIARYYRHSGFLEVNSASRVLDAESDQKVNVPLNIIRKAGETPKINTLQTQPLGTIVNGLFVVQKVTEKKKNILFDLSDNTGKMEVLGVRNEDTMKCKEGDKVRLTFFTLSKNGEKLQLTSGVHSTIKVIKAKKKTGAEAAAREAAAREAAAREAAARINMSAIKPDMKIKLRMEGNVNGHHFVIDGDGTG…	0.719145	continuous (low to high)
CASP1	H. sapiens	P29466	rhx3048	CARD	FL (C285A)	C-term	MSADKVLKEKRKLFIRSMGEGTINGLLDELLQTRVLNKEEMEKVKRENATVMDKTRALIDSVIPKGAQACQICITYICEEDSYLAGTLGLSADQTSGNYLNMQDSQGVLSSFPAPQAVQDNPAMPTSSGSEGNVKLCSLEEAQRIWKQKSAEIYPIMDKSSRTRLALIICNEEFDSIPRRTGAEVDITGMTMLLQNLGYSVDVKKNLTASDMTTELEAFAHRPEHKTSDSTFLVFMSHGIREGICGKKHSEQVPDILQLNAIFNMLNTKNCPSLKDKPKVIIIQAARGDSPGVVWFKDSVGVSGNLSLPTTEEFEDDAIKKAHIEKDFIAFCSSTPDNVSWRHPTMGSVFIGRLIEHMQEYACSCDVEEIFRKVRFSFEQPDGRAQMPTTERVTLTRCF…	0.777846	continuous (low to high)
CASP9	H. sapiens	P55211	rhx2640	CARD	FL (C287A)	C-term	MSDEADRRLLRRCRLRLVEELQVDQLWDALLSRELFRPHMIEDIQRAGSGSRRDQARQLIIDLETRGSQALPLFISCLEDTGQDMLASFLRTNRQAAKLSKPTLENLTPVVLRPEIRKPEVLRPETPRPVDIGSGGFGDVGALESLRGNADLAYILSMEPCGHCLIINNVNFCRESGLRTRTGSNIDCEKLRRRFSSLHFMVEVKGDLTAKKMVLALLELAQQDHGALDCCVVVILSHGCQASHLQFPGAVYGTDGCPVSVEKIVNIFNGTSCPSLGGKPKLFFIQAAGGEQKDHGFEVASTSPEDESPGSNPEPDATPFQEGLRTFDQLDAISSLPTPSDIFVSYSTFPGFVSWRDPKSGSWYVETLDDIFEQWAHSEDLQSLLLRVANAVSVKGIYK…	0.0616334	continuous (low to high)
CRADD	H. sapiens	P78560	rhx1078	CARD, DD	FL	C-term	MSEARDKQVLRSLRLELGAEVLVEGLVLQYLYQEGILTENHIQEINAQTTGLRKTMLLLDILPSRGPKAFDTFLDSLQEFPWVREKLKKAREEAMTDLPAGDRLTGIPSHILNSSPSDRQINQLAQRLGPEWEPMVLSLGLSQTDIYRCKANHPHNVQSQVVEAFIRWRQRFGKQATFQSLHNGLRAVEVDPSLLLHMLEGAEAAAREAAAREAAAREAAARINMSAIKPDMKIKLRMEGNVNGHHFVIDGDGTGKPFEGKQSMDLEVKEGGPLPFAFDILTTAFHYGNRVFAKYPDNIQDYFKQSFPKGYSWERSLTFEDGGICNARNDITMEGDTFYNKVRFYGTNFPANGPVMQKKTLKWEPSTEKMYVRDGVLTGDVEMALLLEGNAHYRCDFRT…	0.0170068	continuous (low to high)
CASP8	H. sapiens	Q14790	rhx2588	tDED	FL (C360A)	C-term	MSDFSRNLYDIGEQLDSEDLASLKFLSLDYIPQRKQEPIKDALMLFQRLQEKRMLEESNLSFLKELLFRINRLDLLITYLNTRKEEMERELQTPGRAQISAYRVMLYQISEEVSRSELRSFKFLLQEEISKCKLDDDMNLLDIFIEMEKRVILGEGKLDILKRVCAQINKSLLKIINDYEEFSKERSSSLEGSPDEFSNGEELCGVMTISDSPREQDSESQTLDKVYQMKSKPRGYCLIINNHNFAKAREKVPKLHSIRDRNGTHLDAGALTTTFEELHFEIKPHDDCTVEQIYEILKIYQLMDHSNMDCFICCILSHGDKGIIYGTDGQEAPIYELTSQFTGLKCPSLAGKPKVFFIQAAQGDNYQKGIPVETDSEEQPYLEMDLSSPQTRYIPDEAD…	0.690584	continuous (low to high)
DEDD2	H. sapiens	Q8WXF8	rhx4648	DED	FL	N-term	MSAIKPDMKIKLRMEGNVNGHHFVIDGDGTGKPFEGKQSMDLEVKEGGPLPFAFDILTTAFHYGNRVFAKYPDNIQDYFKQSFPKGYSWERSLTFEDGGICNARNDITMEGDTFYNKVRFYGTNFPANGPVMQKKTLKWEPSTEKMYVRDGVLTGDVEMALLLEGNAHYRCDFRTTYKAKEKGVKLPGAHFVDHCIEILSHDKDYNKVKLYEHAVAHSGLPDNARRGAPEAAAREAAAREAAAREAAARMSALSGSTPAPCWEEDECLDYYGMLSLHRMFEVVGGQLTECELELLAFLLDEAPGAAGGLARARSGLELLLELERRGQCDESNLRLLGQLLRVLARHDLLPHLARKRRRPVSPERYSYGTSSSSKRTEGSCRRRRQSSSSANSQQGQWET…	0.854301	continuous (low to high)
CARD19	H. sapiens	Q96LW7	rhx3053	CARD	FL	C-term	MSTDQTYCDRLVQDTPFLTGHGRLSEQQVDRIILQLNRYYPQILTNKEAEKFRNPKASLRVRLCDLLSHLQRSGERDCQEFYRALYIHAQPLHSRLPSRHALRKFHITNHACLVLARGGHPSLPLMAWMSSMTTQVCCSPGLASPLASAPPQRPPSGPEGRVWQAQAVQMLVSVSHFLPLPPSLSHGSFHTAWGILYVHSCPSFSNLIPRGSLHVCVDSNLVPTAAWRSGAEAAAREAAAREAAAREAAARINMSAIKPDMKIKLRMEGNVNGHHFVIDGDGTGKPFEGKQSMDLEVKEGGPLPFAFDILTTAFHYGNRVFAKYPDNIQDYFKQSFPKGYSWERSLTFEDGGICNARNDITMEGDTFYNKVRFYGTNFPANGPVMQKKTLKWEPSTEKM…	0.797407	continuous (low to high)
NLRP3	H. sapiens	Q96P20	rhx2238	PYD	FL	C-term	MSKMASTRCKLARYLEDLEDVDLKKFKMHLEDYPPQKGCIPLPRGQTEKADHVDLATLMIDFNGEEKAWAMAVWIFAAINRRDLYEKAKRDEPKWGSDNARVSNPTVICQEDSIEEEWMGLLEYLSRISICKMKKDYRKKYRKYVRSRFQCIEDRNARLGESVSLNKRYTRLRLIKEHRSQQEREQELLAIGKTKTCESPVSPIKMELLFDPDDEHSEPVHTVVFQGAAGIGKTILARKMMLDWASGTLYQDRFDYLFYIHCREVSLVTQRSLGDLIMSCCPDPNPPIHKIVRKPSRILFLMDGFDELQGAFDEHIGPLCTDWQKAERGDILLSSLIRKKLLPEASLLITTRPVALEKLQHLLDHPRHVEILGFSEAKRKEYFFKYFSDEAQARAAFSL…	0.0930164	continuous (low to high)
CARD11	H. sapiens	Q9BXL7	rhx2230	CARD	FL	C-term	MSDDYMETLKDEEDALWENVECNRHMLSRYINPAKLTPYLRQCKVIDEQDEDEVLNAPMLPSKINRAGRLLDILHTKGQRGYVVFLESLEFYYPELYKLVTGKEPTRRFSTIVVEEGHEGLTHFLMNEVIKLQQQMKAKDLQRCELLARLRQLEDEKKQMTLTRVELLTFQERYYKMKEERDSYNDELVKVKDDNYNLAMRYAQLSEEKNMAVMRSRDLQLEIDQLKHRLNKMEEECKLERNQSLKLKNDIENRPKKEQVLELERENEMLKTKNQELQSIIQAGKRSLPDSDKAILDILEHDRKEALEDRQELVNRIYNLQEEARQAEELRDKYLEEKEDLELKCSTLGKDCEMYKHRMNTVMLQLEEVERERDQAFHSRDEAQTQYSQCLIEKDKYRK…	0.0480185	continuous (low to high)
CARD9	H. sapiens	Q9H257	rhx2137	CARD	FL	C-term	MSDYENDDECWSVLEGFRVTLTSVIDPSRITPYLRQCKVLNPDDEEQVLSDPNLVIRKRKVGVLLDILQRTGHKGYVAFLESLELYYPQLYKKVTGKEPARVFSMIIDASGESGLTQLLMTEVMKLQKKVQDLTALLSSKDDFIKELRVKDSLLRKHQERVQRLKEECEAGSRELKRCKEENYDLAMRLAHQSEEKGAALMRNRDLQLEIDQLKHSLMKAEDDCKVERKHTLKLRHAMEQRPSQELLWELQQEKALLQARVQELEASVQEGKLDRSSPYIQVLEEDWRQALRDHQEQANTIFSLRKDLRQGEARRLRCMEEKEMFELQCLALRKDSKMYKDRIEAILLQMEEVAIERDQAIATREELHAQHARGLQEKDALRKQVRELGEKADELQLQV…	0.118216	continuous (low to high)
CASP5	H. sapiens	P51878	rhx2583	CARD	FL (C135A)	N-term	MSAIKPDMKIKLRMEGNVNGHHFVIDGDGTGKPFEGKQSMDLEVKEGGPLPFAFDILTTAFHYGNRVFAKYPDNIQDYFKQSFPKGYSWERSLTFEDGGICNARNDITMEGDTFYNKVRFYGTNFPANGPVMQKKTLKWEPSTEKMYVRDGVLTGDVEMALLLEGNAHYRCDFRTTYKAKEKGVKLPGAHFVDHCIEILSHDKDYNKVKLYEHAVAHSGLPDNARRGAPEAAAREAAAREAAAREAAARMSFKGILQSGLDNFVINHMLKNNVAGQTSIQTLVPNTDQKSTSVKKDNHKKKTVKMLEYLGKDVLHGVFNYLAKHDVLTLKEEEKKKYYDAKIEDKALILVDSLRKNRVAHQMFTQTLLNMDQKITSVKPLLQIEAGPPESAESTNILKL…	0.0111555	continuous (low)
MALT1	H. sapiens	Q9UDY8	rhx2139	DD	FL	C-term	MSLLGDPLQALPPSAAPTGPLLAPPAGATLNRLREPLLRRLSELLDQAPEGRGWRRLAELAGSRGRLRLSCLDLEQCSLKVLEPEGSPSLCLLKLMGEKGCTVTELSDFLQAMEHTEVLQLLSPPGIKITVNPESKAVLAGQFVKLCCRATGHPFVQYQWFKMNKEIPNGNTSELIFNAVHVKDAGFYVCRVNNNFTFEFSQWSQLDVCDIPESFQRSVDGVSESKLQICVEPTSQKLMPGSTLVLQCVAVGSPIPHYQWFKNELPLTHETKKLYMVPYVDLEHQGTYWCHVYNDRDSQDSKKVEIIIGRTDEAVECTEDELNNLGHPDNKEQTTDQPLAKDKVALLIGNMNYREHPKLKAPLVDVYELTNLLRQLDFKVVSLLDLTEYEMRNAVDEFL…	0.0131021	continuous (low)
BCL10	H. sapiens	O95999	rhx2138	CARD	FL	C-term	MSEPTAPSLTEEDLTEVKKDALENLRVYLCEKIIAERHFDHLRAKKILSREDTEEISCRTSSRKRAGKLLDYLQENPKGLDTLVESIRREKTQNFLIQKITDEVLKLRNIKLEHLKGLKCSSCEPFPDGATNNLSRSNSDESNFSEKLRASTVMYHPEGESSTTPFFSTNSSLNLPVLEVGRTENTIFSSTTLPRPGDPGAPPLPPDLQLEEEGTCANSSEMFLPLRSRTVSRQGAEAAAREAAAREAAAREAAARINMSAIKPDMKIKLRMEGNVNGHHFVIDGDGTGKPFEGKQSMDLEVKEGGPLPFAFDILTTAFHYGNRVFAKYPDNIQDYFKQSFPKGYSWERSLTFEDGGICNARNDITMEGDTFYNKVRFYGTNFPANGPVMQKKTLKWEP…	0.846199	discontinuous
FADD	H. sapiens	Q13158	rhx1312	DED, DD	FL	C-term	MSDPFLVLLHSVSSSLSSSELTELKFLCLGRVGKRKLERVQSGLDLFSMLLEQNDLEPGHTELLRELLASLRRHDLLRRVDDFEAGAAAGAAPGEEDLCAAFNVICDNVGKDWRRLARQLKVSDTKIDSIEDRYPRNLTERVRESLRIWKNTEKENATVAHLVGALRSCQMNLVADLVQEVQQARDLQNRSGAMSPMSWNSDASTSEASGAEAAAREAAAREAAAREAAARINMSAIKPDMKIKLRMEGNVNGHHFVIDGDGTGKPFEGKQSMDLEVKEGGPLPFAFDILTTAFHYGNRVFAKYPDNIQDYFKQSFPKGYSWERSLTFEDGGICNARNDITMEGDTFYNKVRFYGTNFPANGPVMQKKTLKWEPSTEKMYVRDGVLTGDVEMALLLEGN…	0.902953	discontinuous
TRADD	H. sapiens	Q15628	rhx3079	DD	FL	C-term	MSAAGQNGHEEWVGSAYLFVESSLDKVVLSDAYAHPQQKVAVYRALQAALAESGGSPDVLQMLKIHRSDPQLIVQLRFCGRQPCGRFLRAYREGALRAALQRSLAAALAQHSVPLQLELRAGAERLDALLADEERCLSCILAQQPDRLRDEELAELEDALRNLKCGSGARGGDGEVASAPLQPPVPSLSEVKPPPPPPPAQTFLFQGQPVVNRPLSLKDQQTFARSVGLKWRKVGRSLQRGCRALRDPALDSLAYEYEREGLYEQAFQLLRRFVQAEGRRATLQRLVEALEENELTSLAEDLLGLTDPNGGLAGAEAAAREAAAREAAAREAAARINMSAIKPDMKIKLRMEGNVNGHHFVIDGDGTGKPFEGKQSMDLEVKEGGPLPFAFDILTTAFH…	0.888713	discontinuous
MAVS	H. sapiens	Q7Z434	rhx1379	CARD	1-100	C-term	MPFAEDKTYKYICRNFSNFCNVDVVEILPYLPCLTARDQDRLRATCTLSGNRDTLWHLFNTLQRRPGWVEYFIAALRGCELVDLADEVASVYESYQPRTSDPAFLYKVVMGCRNSISSSPEAAAREAAAREAAAREAAARGGGRINGGGGGAMSAIKPDMKIKLRMEGNVNGHHFVIDGDGTGKPFEGKQSMDLEVKEGGPLPFAFDILTTAFHYGNRVFAKYPDNIQDYFKQSFPKGYSWERSLTFEDGGICNARNDITMEGDTFYNKVRFYGTNFPANGPVMQKKTLKWEPSTEKMYVRDGVLTGDVEMALLLEGNAHYRCDFRTTYKAKEKGVKLPGAHFVDHCIEILSHDKDYNKVKLYEHAVAHSGLPDNARR	0.132439	discontinuous
MAVS	H. sapiens	Q7Z434	rhx2387	CARD	FL	N-term	MSAIKPDMKIKLRMEGNVNGHHFVIDGDGTGKPFEGKQSMDLEVKEGGPLPFAFDILTTAFHYGNRVFAKYPDNIQDYFKQSFPKGYSWERSLTFEDGGICNARNDITMEGDTFYNKVRFYGTNFPANGPVMQKKTLKWEPSTEKMYVRDGVLTGDVEMALLLEGNAHYRCDFRTTYKAKEKGVKLPGAHFVDHCIEILSHDKDYNKVKLYEHAVAHSGLPDNARRGAPEAAAREAAAREAAAREAAARTSLYKKAGFEGDNKMPFAEDKTYKYICRNFSNFCNVDVVEILPYLPCLTARDQDRLRATCTLSGNRDTLWHLFNTLQRRPGWVEYFIAALRGCELVDLADEVASVYESYQPRTSDRPPDPLEPPSLPAERPGPPTPAAAHSIPYNSCREK…	0.76018	discontinuous
PYCARD (ASC)	H. sapiens	Q9ULZ3	rhx0927	PYD, CARD	FL	C-term	MSGRARDAILDALENLTAEELKKFKLKLLSVPLREGYGRIPRGALLSMDALDLTDKLVSFYLETYGAELTANVLRDMGLQEMAGQLQAATHQGSGAAPAGIQAPPQSAAKPGLHFIDQHRAALIARVTNVEWLLDALYGKVLTDEQYQAVRAEPTNPSKMRKLFSFTPAWNWTCKDLLLQALRESQSYLVEDLERSGAEAAAREAAAREAAAREAAARINMSAIKPDMKIKLRMEGNVNGHHFVIDGDGTGKPFEGKQSMDLEVKEGGPLPFAFDILTTAFHYGNRVFAKYPDNIQDYFKQSFPKGYSWERSLTFEDGGICNARNDITMEGDTFYNKVRFYGTNFPANGPVMQKKTLKWEPSTEKMYVRDGVLTGDVEMALLLEGNAHYRCDFRTTYKA…	0.747831	discontinuous
MAVS	H. sapiens	Q7Z434	rhx4859	CARD	1-100	N-term	MSAIKPDMKIKLRMEGNVNGHHFVIDGDGTGKPFEGKQSMDLEVKEGGPLPFAFDILTTAFHYGNRVFAKYPDNIQDYFKQSFPKGYSWERSLTFEDGGICNARNDITMEGDTFYNKVRFYGTNFPANGPVMQKKTLKWEPSTEKMYVRDGVLTGDVEMALLLEGNAHYRCDFRTTYKAKEKGVKLPGAHFVDHCIEILSHDKDYNKVKLYEHAVAHSGLPDNARRGAPEAAAREAAAREAAAREAAARTSLYKKAGFEGDNKMPFAEDKTYKYICRNFSNFCNVDVVEILPYLPCLTARDQDRLRATCTLSGNRDTLWHLFNTLQRRPGWVEYFIAALRGCELVDLADEVASVYESYQPRTS	0.155554	continuous (low to high)
