## Supplemental Table 5 for "Adaptor protein supersaturation drives innate immune signaling and cell fate"

### Sheet: FigS3A
cell_type	ncontinuous	ndiscontinuous	U	p
neutrophil	55	14	214	0.0109461
classical monocyte	55	13	205.5	0.0181113
T-reg	55	15	250.5	0.0207657
MAIT T-cell	55	15	256.5	0.0260036
memory B-cell	55	14	236.5	0.0269919
non-classical monocyte	57	15	271.5	0.030985
memory CD4 T-cell	55	15	271.5	0.044209
memory CD8 T-cell	50	14	230	0.0522653
gdT-cell	58	15	294	0.054982
naive B-cell	52	14	242	0.0566038
naive CD8 T-cell	56	15	285	0.0580631
basophil	52	14	254.5	0.0872563
naive CD4 T-cell	49	14	247	0.114296
total PBMC	57	16	337.5	0.115548
intermediate monocyte	54	15	301	0.13209
myeloid DC	53	16	346.5	0.273552
NK-cell	58	16	384	0.296366
plasmacytoid DC	53	15	355	0.534159
eosinophil	49	14	308.5	0.573768

### Sheet: FigS3B
tissue	ncontinuous	ndiscontinuous	U	p
Adrenal Gland	52	17	458	0.829088
Artery Aorta	52	16	446.5	0.664423
Artery Coronary	39	9	166	0.812016
Artery Tibial	39	14	328	0.271455
Brain Cerebellum	37	15	292.5	0.769545
Brain Cortex	34	15	305.5	0.278039
Breast	51	15	264	0.0709359
Colon Sigmoid	50	15	414	0.548833
Colon Transverse	51	12	148.5	0.00598364
Esophagus Mucosa	43	15	277	0.424172
Esophagus Muscle	52	15	400.5	0.880405
GE junction	47	17	446	0.484365
Heart Atrial	52	15	393	0.97
Heart Ventricle	45	17	402.5	0.758274
Liver	40	16	241.5	0.157085
Lung	47	17	246	0.0200066
Minor Salivary	36	9	63	0.00518472
Muscle Skeletal	51	17	439.5	0.937903
Nerve Tibial	44	16	438.5	0.15048
Ovary	39	13	242	0.816145
Pancreas	47	17	426	0.692607
Pituitary	45	12	349	0.12434
Prostate	38	11	220	0.801327
Skin SunExpo	42	15	269	0.409474
Skin Unexpo	54	18	331	0.0444742
Small Intestine	47	15	165	0.00211036
Spleen	49	16	281	0.0923391
Stomach	52	17	389	0.464545
Testis	37	11	234.5	0.454314
Thyroid	54	16	413.5	0.801195
Uterus	47	15	349.5	0.967218
Vagina	48	14	188.5	0.0133144
